# Integrating single-cell RNA-seq and imaging with SCOPE-seq2

**DOI:** 10.1101/2020.06.28.176404

**Authors:** Zhouzerui Liu, Jinzhou Yuan, Anna Lasorella, Antonio Iavarone, Jeffrey N. Bruce, Peter Canoll, Peter A. Sims

## Abstract

Live cell imaging allows direct observation and monitoring of phenotypes that are difficult to infer from transcriptomics. However, existing methods for linking microscopy and single-cell RNA-seq (scRNA-seq) have limited scalability. Here, we describe an upgraded version of Single Cell Optical Phenotyping and Expression (SCOPE-seq2) for combining single-cell imaging and expression profiling, with substantial improvements in throughput, molecular capture efficiency, linking accuracy, and compatibility with standard microscopy instrumentation. We introduce improved optically decodable mRNA capture beads and implement a more scalable and simplified optical decoding process. We demonstrate the utility of SCOPE-seq2 for fluorescence, morphological, and expression profiling of individual primary cells from a human glioblastoma (GBM) surgical sample, revealing relationships between simple imaging features and cellular identity, particularly among malignantly transformed tumor cells.
