## Supplementary material for "Integrating single-cell RNA-seq and imaging with SCOPE-seq2": Table EV1

### Sheet: TableEV1
Table EV1. Cell barcode sequences.
Sequence_num	Sequence_S	Sequence_Q
1	GATTGGAG	AATCGGCA
2	GGATGAAG	TACGGCAT
3	TGGAGGAT	TTGGATCG
4	AGGTAAGG	TGGAACGA
5	GGAACTTG	GGCAATCA
6	GGTTAGTG	GAATCCGA
7	GGAGTTAG	TTACGGTG
8	TGTGTGTG	CATATCGG
9	TGGCCTAA	CTTCGGTA
10	TCGGACAA	TCCTAACG
11	ATTGTCCG	GTAAGCCA
12	TGTCCGAT	TAAGGTGG
13	GCTATTCG	GGTAAGCT
14	AGCCTAAC	TGTGTCGA
15	GCCTATCT	GAGCATGA
16	TGGTGAGA	TCGAAGTC
17	CGATCTAG	GGTGAACA
18	GTGTATGG	ACATGCAC
19	CCGGTTAA	CCAACAGT
20	TTGTTCGG	AGAACAGC
21	GATCTTGG	GAACACGT
22	GTGAGGAA	GGTCTTCA
23	AGGAGATG	AGGTTCAG
24	AAGGCCTA	CTAGAGCA
25	CGTAATCG	CTTCTAGC
26	TGAGAAGG	GAGTAACG
27	GTCGATGT	CTAAGAGG
28	GAAGGACT	ACGTGTAG
29	GTAGACCT	ACTACAGG
30	CAATTGGC	TACAGGTC
31	TCGAATGG	CTCACATG
32	AAGGTGCA	ACTAGGAG
33	ACGATCGA	CCATAGGA
34	AGAATCGG	GGAGAATC
35	GGAATGGA	GCCAAGAA
36	CCGTATTG	AAGGCAAG
37	AAGGAGGT	AATGTCGC
38	CTGGAATG	ATGGAACC
39	ACGACTTG	AGAGGCAT
40	GTTCGAGA	TGCATAGC
41	TCCTAGGT	CTAACGGA
42	GATGACGA	TATCGAGG
43	ATGTCGAG	CATAGCCT
44	AACGTGTC	ATCGAGAC
45	GGTCAGAA	GGAAGAGT
46	GAGTCGAT	CCAAGTAG
47	GATGGTGT	CTGAACAG
48	AGAAGGTC	GTAGGTTC
49	AGGATGAC	GTATGGAC
50	GGTAGGTA	TCGCAACA
51	GACAAGTG	CCGCTAAT
52	TAGGAAGC	GATTCGCA
53	TTCAGGAG	CGATGGAA
54	GTCATAGG	AGCAAGGA
55	GAACGGAA	CGTAGCAA
56	AATGGACG	TGGCAGTA
57	ATCGGAAG	CGGTAGTT
58	AAGACGGA	TGACTTCG
59	ACTAACCG	GAGTGCAA
60	GTGCACAA	ACGGTAAC
61	CCTATCCA	AAGTGGTG
62	CTTGGACA	GGAGACAA
63	TGGTCAAG	TCAAGGAC
64	GAATGAGC	AAGAGAGC
65	GAGGAGAA	CGAGAGAT
66	GAGATGGT	ACAGATGG
67	GAAGTAGG	AGGAGTCA
68	CGGCATAT	CGTGTTAC
69	CGGAAGAA	TAGTGTGC
70	ATTGGTGC	CTCATGAC
71	GGTGGATT	GTATCCAG
72	GGCTAAGA	ACGCCTAT
73	TTAGAGGC	AACGACCT
74	CCATTGTG	ATCAGGCT
75	CGAGATTG	CAAGTTCG
76	TGTGGAAG	TAGCCAGA
77	TCTTGTGG	CAATCACG
78	CCTTCAGA	GCAACAAG
79	CCTCATGT	CACGACAA
80	GGAGTGTT	TACGGAGA
81	GAAGATCC	CGACAAGA
82	AGTGGAGA	CGAAGTGA
83	TAGTAGCC	AGCTGGTA
84	GAGATCAG	AACTAGGC
85	TGAAGGCA	CAGCAAGT
86	TCCGATGA	ACGAGGTA
87	ACGAATCC	CATCTTCC
88	TAAGACCG	CCTGAATC
89	TCTATGGC	TGCAGACT
90	CAAGGATG	AGATGTGG
91	TCAGAACC	AGTTCGAC
92	TCATGTCC	ACAACCTC
93	ACAAGACC	CATGGTAG
94	GTTAGACG	CGTATCTC
95	CTGGTGTA	CCTAGTTC
96	TAGACGAC	CAAGAGTC
