## Supplementary material for "Integrating single-cell RNA-seq and imaging with SCOPE-seq2": Table EV2

### Sheet: EV2
Table EV2. Fluorescent probe sequences for cell barcode optical decoding.
Sequence_num	probe_S	probe_Q
1	CTCCAATC	TGCCGATT
2	CTTCATCC	ATGCCGTA
3	ATCCTCCA	CGATCCAA
4	CCTTACCT	TCGTTCCA
5	CAAGTTCC	TGATTGCC
6	CACTAACC	TCGGATTC
7	CTAACTCC	CACCGTAA
8	CACACACA	CCGATATG
9	TTAGGCCA	TACCGAAG
10	TTGTCCGA	CGTTAGGA
11	CGGACAAT	TGGCTTAC
12	ATCGGACA	CCACCTTA
13	CGAATAGC	AGCTTACC
14	GTTAGGCT	TCGACACA
15	AGATAGGC	TCATGCTC
16	TCTCACCA	GACTTCGA
17	CTAGATCG	TGTTCACC
18	CCATACAC	GTGCATGT
19	TTAACCGG	ACTGTTGG
20	CCGAACAA	GCTGTTCT
21	CCAAGATC	ACGTGTTC
22	TTCCTCAC	TGAAGACC
23	CATCTCCT	CTGAACCT
24	TAGGCCTT	TGCTCTAG
25	CGATTACG	GCTAGAAG
26	CCTTCTCA	CGTTACTC
27	ACATCGAC	CCTCTTAG
28	AGTCCTTC	CTACACGT
29	AGGTCTAC	CCTGTAGT
30	GCCAATTG	GACCTGTA
31	CCATTCGA	CATGTGAG
32	TGCACCTT	CTCCTAGT
33	TCGATCGT	TCCTATGG
34	CCGATTCT	GATTCTCC
35	TCCATTCC	TTCTTGGC
36	CAATACGG	CTTGCCTT
37	ACCTCCTT	GCGACATT
38	CATTCCAG	GGTTCCAT
39	CAAGTCGT	ATGCCTCT
40	TCTCGAAC	GCTATGCA
41	ACCTAGGA	TCCGTTAG
42	TCGTCATC	CCTCGATA
43	CTCGACAT	AGGCTATG
44	GACACGTT	GTCTCGAT
45	TTCTGACC	ACTCTTCC
46	ATCGACTC	CTACTTGG
47	ACACCATC	CTGTTCAG
48	GACCTTCT	GAACCTAC
49	GTCATCCT	GTCCATAC
50	TACCTACC	TGTTGCGA
51	CACTTGTC	ATTAGCGG
52	GCTTCCTA	TGCGAATC
53	CTCCTGAA	TTCCATCG
54	CCTATGAC	TCCTTGCT
55	TTCCGTTC	TTGCTACG
56	CGTCCATT	TACTGCCA
57	CTTCCGAT	AACTACCG
58	TCCGTCTT	CGAAGTCA
59	CGGTTAGT	TTGCACTC
60	TTGTGCAC	GTTACCGT
61	TGGATAGG	CACCACTT
62	TGTCCAAG	TTGTCTCC
63	CTTGACCA	GTCCTTGA
64	GCTCATTC	GCTCTCTT
65	TTCTCCTC	ATCTCTCG
66	ACCATCTC	CCATCTGT
67	CCTACTTC	TGACTCCT
68	ATATGCCG	GTAACACG
69	TTCTTCCG	GCACACTA
70	GCACCAAT	GTCATGAG
71	AATCCACC	CTGGATAC
72	TCTTAGCC	ATAGGCGT
73	GCCTCTAA	AGGTCGTT
74	CACAATGG	AGCCTGAT
75	CAATCTCG	CGAACTTG
76	CTTCCACA	TCTGGCTA
77	CCACAAGA	CGTGATTG
78	TCTGAAGG	CTTGTTGC
79	ACATGAGG	TTGTCGTG
80	AACACTCC	TCTCCGTA
81	GGATCTTC	TCTTGTCG
82	TCTCCACT	TCACTTCG
83	GGCTACTA	TACCAGCT
84	CTGATCTC	GCCTAGTT
85	TGCCTTCA	ACTTGCTG
86	TCATCGGA	TACCTCGT
87	GGATTCGT	GGAAGATG
88	CGGTCTTA	GATTCAGG
89	GCCATAGA	AGTCTGCA
90	CATCCTTG	CCACATCT
91	GGTTCTGA	GTCGAACT
92	GGACATGA	GAGGTTGT
93	GGTCTTGT	CTACCATG
94	CGTCTAAC	GAGATACG
95	TACACCAG	GAACTAGG
96	GTCGTCTA	GACTCTTG
