## Supplementary material for "Integrating single-cell RNA-seq and imaging with SCOPE-seq2": Table EV3

### Sheet: EV3
Table EV3. cell barcode temporal binary codes.
Sequence_num	Barcode_S_cycleA	Barcode_S_cycleB	Barcode_S_cycleC	Barcode_S_cycleD	Barcode_S_cycleE	Barcode_S_cycleF	Barcode_S_cycleG	Barcode_S_cycleH	Barcode_Q_cycleA	Barcode_Q_cycleB	Barcode_Q_cycleC	Barcode_Q_cycleD	Barcode_Q_cycleE	Barcode_Q_cycleF	Barcode_Q_cycleG	Barcode_Q_cycleH
1	1	1	1	1	1	1	0	0	1	1	1	1	1	1	0	0
2	1	1	1	1	1	0	1	0	1	1	1	1	1	0	1	0
3	1	1	1	1	1	0	0	1	1	1	1	1	1	0	0	1
4	1	1	1	1	0	1	0	1	1	1	1	1	0	1	0	1
5	1	1	1	1	0	0	1	1	1	1	1	1	0	0	1	1
6	1	1	1	1	0	0	0	0	1	1	1	1	0	0	0	0
7	1	1	1	0	1	1	0	1	1	1	1	0	1	1	0	1
8	1	1	1	0	1	0	1	1	1	1	1	0	1	0	1	1
9	1	1	1	0	1	0	0	0	1	1	1	0	1	0	0	0
10	1	1	1	0	0	1	0	0	1	1	1	0	0	1	0	0
11	1	1	1	0	0	0	1	0	1	1	1	0	0	0	1	0
12	1	1	1	0	0	0	0	1	1	1	1	0	0	0	0	1
13	1	1	0	1	1	1	0	1	1	1	0	1	1	1	0	1
14	1	1	0	1	1	0	1	1	1	1	0	1	1	0	1	1
15	1	1	0	1	1	0	0	0	1	1	0	1	1	0	0	0
16	1	1	0	1	0	1	0	0	1	1	0	1	0	1	0	0
17	1	1	0	1	0	0	1	0	1	1	0	1	0	0	1	0
18	1	1	0	1	0	0	0	1	1	1	0	1	0	0	0	1
19	1	1	0	0	1	1	0	0	1	1	0	0	1	1	0	0
20	1	1	0	0	1	0	1	0	1	1	0	0	1	0	1	0
21	0	0	0	0	0	0	0	1	1	1	0	0	1	0	0	1
22	1	1	0	0	0	1	0	1	1	1	0	0	0	1	0	1
23	1	1	0	0	0	0	1	1	1	1	0	0	0	0	1	1
24	1	1	0	0	0	0	0	0	1	1	0	0	0	0	0	0
25	1	0	1	1	1	1	0	1	1	0	1	1	1	1	0	1
26	1	0	1	1	1	0	1	1	1	0	1	1	1	0	1	1
27	1	0	1	1	1	0	0	0	1	0	1	1	1	0	0	0
28	1	0	1	1	0	1	0	0	1	0	1	1	0	1	0	0
29	1	0	1	1	0	0	1	0	1	0	1	1	0	0	1	0
30	1	0	1	1	0	0	0	1	1	0	1	1	0	0	0	1
31	1	0	1	0	1	1	0	0	1	0	1	0	1	1	0	0
32	1	0	1	0	1	0	1	0	0	0	0	0	1	1	0	1
33	1	0	1	0	1	0	0	1	1	0	1	0	1	0	0	1
34	1	0	1	0	0	1	0	1	1	0	1	0	0	1	0	1
35	1	0	1	0	0	0	1	1	1	0	1	0	0	0	1	1
36	1	0	1	0	0	0	0	0	1	0	1	0	0	0	0	0
37	1	0	0	1	1	1	0	0	1	0	0	1	1	1	0	0
38	1	0	0	1	1	0	1	0	1	0	0	1	1	0	1	0
39	1	0	0	1	1	0	0	1	1	0	0	1	1	0	0	1
40	1	0	0	1	0	1	0	1	1	0	0	1	0	1	0	1
41	0	0	0	0	0	1	0	0	1	0	0	1	0	0	1	1
42	1	0	0	1	0	0	0	0	1	0	0	1	0	0	0	0
43	1	0	0	0	1	1	0	1	1	0	0	0	1	1	0	1
44	1	0	0	0	1	0	1	1	1	0	0	0	1	0	1	1
45	1	0	0	0	1	0	0	0	1	0	0	0	1	0	0	0
46	1	0	0	0	0	1	0	0	1	0	0	0	0	1	0	0
47	1	0	0	0	0	0	1	0	1	0	0	0	0	0	1	0
48	1	0	0	0	0	0	0	1	1	0	0	0	0	0	0	1
49	0	1	1	1	1	1	0	0	0	1	1	1	1	1	0	0
50	0	1	1	1	1	0	1	0	0	1	1	1	1	0	1	0
51	0	1	1	1	1	0	0	1	0	1	1	1	1	0	0	1
52	0	1	1	1	0	1	0	1	0	1	1	1	0	1	0	1
53	0	0	0	0	1	0	1	1	0	1	1	1	0	0	1	1
54	0	1	1	1	0	0	0	0	0	1	1	1	0	0	0	0
55	0	1	1	0	1	1	0	1	0	1	1	0	1	1	0	1
56	0	1	1	0	1	0	1	1	0	1	1	0	1	0	1	1
57	0	0	1	0	0	1	0	1	0	1	1	0	1	0	0	0
58	0	1	1	0	0	1	0	0	0	1	1	0	0	1	0	0
59	0	1	1	0	0	0	1	0	0	1	1	0	0	0	1	0
60	0	1	1	0	0	0	0	1	0	1	1	0	0	0	0	1
61	0	1	0	1	1	1	0	1	0	1	0	1	1	1	0	1
62	0	1	0	1	1	0	1	1	0	1	0	1	1	0	1	1
63	0	1	0	1	1	0	0	0	0	1	0	1	1	0	0	0
64	0	1	0	1	0	1	0	0	0	1	0	1	0	1	0	0
65	0	1	0	1	0	0	1	0	0	1	0	1	0	0	1	0
66	0	1	0	1	0	0	0	1	0	1	0	1	0	0	0	1
67	0	1	0	0	1	1	0	0	0	1	0	0	1	1	0	0
68	0	1	0	0	1	0	1	0	0	1	0	0	1	0	1	0
69	0	1	0	0	1	0	0	1	0	1	0	0	1	0	0	1
70	0	1	0	0	0	1	0	1	0	1	0	0	0	1	0	1
71	0	1	0	0	0	0	1	1	0	1	0	0	0	0	1	1
72	0	1	0	0	0	0	0	0	0	1	0	0	0	0	0	0
73	0	0	1	1	1	1	0	1	0	0	1	1	1	1	0	1
74	0	0	1	1	1	0	1	1	0	0	1	1	1	0	1	1
75	0	0	1	1	1	0	0	0	0	0	1	1	1	0	0	0
76	0	0	1	1	0	1	0	0	0	0	1	1	0	1	0	0
77	0	0	0	1	0	0	1	1	0	0	1	1	0	0	1	0
78	0	0	1	0	0	0	1	1	0	0	1	1	0	0	0	1
79	0	0	1	0	1	1	0	0	0	0	1	0	1	1	0	0
80	0	0	1	0	1	0	1	0	0	0	1	0	1	0	1	0
81	0	0	1	0	0	0	0	0	0	0	1	0	1	0	0	1
82	0	1	1	0	1	0	0	0	0	0	1	0	0	1	0	1
83	0	0	1	1	0	0	0	1	0	0	1	0	0	0	1	1
84	0	0	1	0	1	0	0	1	0	0	1	0	0	0	0	0
85	0	0	0	1	1	1	0	0	0	0	0	1	1	1	0	0
86	0	0	0	1	1	0	1	0	0	0	0	1	1	0	1	0
87	0	0	0	1	1	0	0	1	0	0	0	1	1	0	0	1
88	0	0	0	1	0	1	0	1	0	0	0	1	0	1	0	1
89	0	0	1	1	0	0	1	0	0	0	0	1	0	0	1	1
90	0	0	0	1	0	0	0	0	0	0	0	1	0	0	0	0
91	0	0	0	0	1	1	0	1	1	0	1	0	1	0	1	0
92	0	1	1	1	0	0	1	1	0	0	0	0	1	0	1	1
93	0	0	0	0	1	0	0	0	0	0	0	0	1	0	0	0
94	1	0	0	1	0	0	1	1	0	0	0	0	0	1	0	0
95	0	0	0	0	0	0	1	0	0	0	0	0	0	0	1	0
96	1	1	0	0	1	0	0	1	0	0	0	0	0	0	0	1
