## Supplementary material for "Integrating single-cell RNA-seq and imaging with SCOPE-seq2": Table EV5

### Sheet: Table EV5
Table EV5. Primer sequences
Template switch oligo	AAGCAGTGGTATCAACGCAGAGTGAATrGrGrG
SMRT PCR primer	AAGCAGTGGTATCAACGCAGAGT
Custom P5 nextera pcr primer	AATGATACGGCGACCACCGAGATCTACACGCCTGTCC GCGGAAGCAGTGGTATCAACGCAGAGT*A*C
Custom read 1 sequencing primer	GCCTGTC CGCGGAAGCAGTGGTATCAACGCAGAGTAC
